# EXPRESSION INSIGHTS INTO GASTRIC ADENOCARCINOMA: NETWORK ANALYSIS REVEALS KEY HUB GENES AND FUNCTIONAL MODULES

**DOI:** 10.1101/2025.08.27.672661

**Authors:** Ronald Matheus da Silva Mourão, Fabiano Cordeiro Moreira, Jéssica Manoelli Costa da Silva, Daniel de Souza Avelar da Costa, Valéria Cristiane Santos da Silva, Amanda Ferreira Vidal, Leandro Lopes de Magalhães, Ana Karyssa Mendes Anaissi, Samia Demachki, Williams Fernandes Barra, Paulo Pimentel de Assumpção

## Abstract

Gastric cancer remains a leading cause of cancer‐related mortality worldwide, with poor survival rates. To uncover its molecular basis, we performed weighted gene coexpression network analysis on RNA‐seq data from 119 gastric adenocarcinoma (GAC) and peritumoral tissue (PTT) samples. We identified six key coexpression modules: MEmagenta, MEbrown, MEgreen, and MEturquoise showed strong positive correlations with GAC, whereas MEblack and MEblue were negatively correlated. Hub genes such as *COL3A1, PGAM1*, and *CFL1* were among the most highly expressed in GAC samples compared to PTT. ROC analyses of selected hub genes yielded AUC values exceeding 0.80 for distinguishing GAC from PTT, underscoring their diagnostic potential. Integrating cellular deconvolution with module expression revealed that MEblack hub genes (*TFF1, TFF2, GKN1, GKN2* and *MUCL3*) correlated positively with B-cell abundance and negatively with resting mast cells and neutrophils. Conversely, MEturquoise hub genes (*COL1A2, COL3A1, TAGLN* and *SPARC*) correlated strongly with Cance Associated Fibroblasts and inversely with B-cells, reflecting a collagen-rich stroma. We also observed overlapping expression profiles between GAC and PTT, indicating tumor heterogeneity and a molecular continuum between normal and neoplastic tissues. These integrated insights highlight candidate biomarkers and in GAC.
