## Supplementary material for "EXPRESSION INSIGHTS INTO GASTRIC ADENOCARCINOMA: NETWORK ANALYSIS REVEALS KEY HUB GENES AND FUNCTIONAL MODULES": Table S3

### Sheet: S3. Ontology
	ONTOLOGY	ID	Description	GeneRatio	BgRatio	RichFactor	FoldEnrichment	zScore	pvalue	p.adjust	qvalue	geneID	Count	moduleColor
GO:0030198	BP	GO:0030198	extracellular matrix organization	17/53	339/18986	0.0501475	17.9642	16.6748	2.3e-17	1.14e-14	8.14e-15	COL4A2/MMP2/COL4A1/SERPINH1/FSCN1/LAMC1/NID1/COL12A1/COL1A1/COL1A2/COL5A1/CCN1/COL15A1/ENG/TGFBI/COL3A1/COL5A2	17	magenta
GO:0043062	BP	GO:0043062	extracellular structure organization	17/53	340/18986	0.05	17.9113	16.6478	2.42e-17	1.14e-14	8.14e-15	COL4A2/MMP2/COL4A1/SERPINH1/FSCN1/LAMC1/NID1/COL12A1/COL1A1/COL1A2/COL5A1/CCN1/COL15A1/ENG/TGFBI/COL3A1/COL5A2	17	magenta
GO:0045229	BP	GO:0045229	external encapsulating structure organization	17/53	341/18986	0.0498534	17.8588	16.621	2.54e-17	1.14e-14	8.14e-15	COL4A2/MMP2/COL4A1/SERPINH1/FSCN1/LAMC1/NID1/COL12A1/COL1A1/COL1A2/COL5A1/CCN1/COL15A1/ENG/TGFBI/COL3A1/COL5A2	17	magenta
GO:0030199	BP	GO:0030199	collagen fibril organization	07\53	72/18986	0.0972222	34.8276	15.2152	1.12e-09	3.77e-07	2.69e-07	SERPINH1/COL12A1/COL1A1/COL1A2/COL5A1/COL3A1/COL5A2	7	magenta
GO:0061448	BP	GO:0061448	connective tissue development	10\53	290/18986	0.0344828	12.3526	10.3075	6.47e-09	1.74e-06	1.24e-06	TIMP1/SERPINH1/PDGFRB/COL1A1/CCN2/BGN/COL5A1/CCN1/TGFBI/COL3A1	10	magenta
GO:0007229	BP	GO:0007229	integrin-mediated signaling pathway	07\53	111/18986	0.0630631	22.5909	12.0704	2.38e-08	4.57e-06	3.27e-06	TIMP1/FLNA/LAMC1/NID1/CCN2/THY1/COL3A1	7	magenta
GO:0032963	BP	GO:0032963	collagen metabolic process	07\53	111/18986	0.0630631	22.5909	12.0704	2.38e-08	4.57e-06	3.27e-06	MMP2/SERPINH1/VIM/COL1A1/COL1A2/COL5A1/ENG	7	magenta
GO:0051216	BP	GO:0051216	cartilage development	08\53	209/18986	0.0382775	13.712	9.77705	1.09e-07	1.84e-05	1.31e-05	TIMP1/SERPINH1/COL1A1/CCN2/BGN/CCN1/TGFBI/COL3A1	8	magenta
GO:0001101	BP	GO:0001101	response to acid chemical	07\53	144/18986	0.0486111	17.4138	10.4607	1.44e-07	2.02e-05	1.44e-05	MMP2/COL4A1/COL1A1/COL1A2/COL3A1/COL5A2/ATP2B4	7	magenta
GO:0007492	BP	GO:0007492	endoderm development	06\53	87/18986	0.0689655	24.7053	11.7252	1.5e-07	2.02e-05	1.44e-05	COL4A2/MMP2/LAMC1/COL12A1/COL5A1/COL5A2	6	magenta
GO:0009144	BP	GO:0009144	purine nucleoside triphosphate metabolic process	15/217	259/18986	0.0579151	5.06717	7.08635	3.14e-07	0.000616808	0.000564554	EIF6/STOML2/NDUFB11/TPI1/HSPA1A/ATP5MC2/PGAM1/NADK/RAN/FIS1/NDUFB9/NDUFS6/NDUFA11/AK2/GUK1	15	brown
GO:0009150	BP	GO:0009150	purine ribonucleotide metabolic process	17/217	348/18986	0.0488506	4.27409	6.62819	5.64e-07	0.000616808	0.000564554	EIF6/STOML2/NDUFB11/TPI1/HSPA1A/ABHD14B/ATP5MC2/APRT/PGAM1/NADK/RAN/FIS1/NDUFB9/NDUFS6/NDUFA11/AK2/GUK1	17	brown
GO:0009141	BP	GO:0009141	nucleoside triphosphate metabolic process	15/217	274/18986	0.0547445	4.78977	6.79426	6.44e-07	0.000616808	0.000564554	EIF6/STOML2/NDUFB11/TPI1/HSPA1A/ATP5MC2/PGAM1/NADK/RAN/FIS1/NDUFB9/NDUFS6/NDUFA11/AK2/GUK1	15	brown
GO:0007005	BP	GO:0007005	mitochondrion organization	19/217	452/18986	0.0420354	3.67781	6.19553	1.17e-06	0.000616808	0.000564554	RAB5IF/CHCHD3/STOML2/HSD17B10/NDUFB11/ARMCX3/HSPA1A/PRELID1/PHB2/HIGD2A/YME1L1/MTCH1/PHB1/CHCHD2/FIS1/NDUFB9/GPX1/NDUFA11/COA4	19	brown
GO:0009259	BP	GO:0009259	ribonucleotide metabolic process	17/217	368/18986	0.0461957	4.0418	6.33582	1.22e-06	0.000616808	0.000564554	EIF6/STOML2/NDUFB11/TPI1/HSPA1A/ABHD14B/ATP5MC2/APRT/PGAM1/NADK/RAN/FIS1/NDUFB9/NDUFS6/NDUFA11/AK2/GUK1	17	brown
GO:0009205	BP	GO:0009205	purine ribonucleoside triphosphate metabolic process	14/217	252/18986	0.0555556	4.86073	6.6339	1.29e-06	0.000616808	0.000564554	EIF6/STOML2/NDUFB11/TPI1/HSPA1A/ATP5MC2/PGAM1/NADK/RAN/FIS1/NDUFB9/NDUFS6/NDUFA11/AK2	14	brown
GO:0019693	BP	GO:0019693	ribose phosphate metabolic process	17/217	376/18986	0.0452128	3.9558	6.22459	1.64e-06	0.000616808	0.000564554	EIF6/STOML2/NDUFB11/TPI1/HSPA1A/ABHD14B/ATP5MC2/APRT/PGAM1/NADK/RAN/FIS1/NDUFB9/NDUFS6/NDUFA11/AK2/GUK1	17	brown
GO:0009199	BP	GO:0009199	ribonucleoside triphosphate metabolic process	14/217	258/18986	0.0542636	4.74769	6.51691	1.7e-06	0.000616808	0.000564554	EIF6/STOML2/NDUFB11/TPI1/HSPA1A/ATP5MC2/PGAM1/NADK/RAN/FIS1/NDUFB9/NDUFS6/NDUFA11/AK2	14	brown
GO:0046034	BP	GO:0046034	ATP metabolic process	13/217	228/18986	0.0570175	4.98864	6.51499	2.34e-06	0.000751654	0.000687977	EIF6/STOML2/NDUFB11/TPI1/HSPA1A/ATP5MC2/PGAM1/NADK/FIS1/NDUFB9/NDUFS6/NDUFA11/AK2	13	brown
GO:0006163	BP	GO:0006163	purine nucleotide metabolic process	18/217	440/18986	0.0409091	3.57926	5.88588	3.3e-06	0.000955949	0.000874966	EIF6/STOML2/DNPH1/NDUFB11/TPI1/HSPA1A/ABHD14B/ATP5MC2/APRT/PGAM1/NADK/RAN/FIS1/NDUFB9/NDUFS6/NDUFA11/AK2/GUK1	18	brown
GO:00092051	BP	GO:0009205	purine ribonucleoside triphosphate metabolic process	10/137	252/18986	0.0396825	5.49936	6.12996	1.49e-05	0.0111441	0.00976957	PFKL/DDIT4/NME2/NDUFB7/PFKP/BAD/NDUFC2/NDUFS5/HSPA1B/IMPDH2	10	green
GO:0051701	BP	GO:0051701	biological process involved in interaction with host	9/137	204/18986	0.0441176	6.114	6.26075	1.75e-05	0.0111441	0.00976957	CHMP4B/EXOC7/BSG/CD74/NECTIN2/FURIN/TNFRSF14/SLC3A2/HSPA1B	9	green
GO:00091991	BP	GO:0009199	ribonucleoside triphosphate metabolic process	10/137	258/18986	0.0387597	5.37147	6.02717	1.82e-05	0.0111441	0.00976957	PFKL/DDIT4/NME2/NDUFB7/PFKP/BAD/NDUFC2/NDUFS5/HSPA1B/IMPDH2	10	green
GO:00091441	BP	GO:0009144	purine nucleoside triphosphate metabolic process	10/137	259/18986	0.03861	5.35073	6.01035	1.89e-05	0.0111441	0.00976957	PFKL/DDIT4/NME2/NDUFB7/PFKP/BAD/NDUFC2/NDUFS5/HSPA1B/IMPDH2	10	green
GO:0019058	BP	GO:0019058	viral life cycle	11/137	323/18986	0.0340557	4.71958	5.74812	2.3e-05	0.0111441	0.00976957	CHMP4B/CSNK2B/BSG/CD74/NECTIN2/TRIM28/FURIN/ISG15/TNFRSF14/SLC3A2/HSPA1B	11	green
GO:0044409	BP	GO:0044409	symbiont entry into host	8/137	164/18986	0.0487805	6.76019	6.31608	2.54e-05	0.0111441	0.00976957	EXOC7/BSG/CD74/NECTIN2/FURIN/TNFRSF14/SLC3A2/HSPA1B	8	green
GO:00091411	BP	GO:0009141	nucleoside triphosphate metabolic process	10/137	274/18986	0.0364963	5.05781	5.76804	3.05e-05	0.011288	0.00989574	PFKL/DDIT4/NME2/NDUFB7/PFKP/BAD/NDUFC2/NDUFS5/HSPA1B/IMPDH2	10	green
GO:0022904	BP	GO:0022904	respiratory electron transport chain	7/137	125/18986	0.056	7.7607	6.46526	3.43e-05	0.011288	0.00989574	NDUFB7/NDUFC2/NDUFS5/CYC1/UQCR11/PLEC/UQCRC1	7	green
GO:0006091	BP	GO:0006091	generation of precursor metabolites and energy	13/137	490/18986	0.0265306	3.67672	5.1178	5.6e-05	0.0131209	0.0115025	PFKL/DDIT4/PYGB/TALDO1/NDUFB7/PFKP/WDR45B/NDUFC2/NDUFS5/CYC1/UQCR11/PLEC/UQCRC1	13	green
GO:0022900	BP	GO:0022900	electron transport chain	7/137	135/18986	0.0518519	7.18583	6.14921	5.61e-05	0.0131209	0.0115025	NDUFB7/NDUFC2/NDUFS5/CYC1/UQCR11/PLEC/UQCRC1	7	green
GO:0002181	BP	GO:0002181	cytoplasmic translation	74/468	165/18986	0.448485	18.1943	35.2644	4.66e-75	1.75e-71	1.56e-71	RPS21/SH3BGRL/RPL17/RPL21/RPL12/RPS7/RPL10/RPL27/RPL31/RPS12/RPL26/RPS3/EIF3D/RPL39/RPL22L1/RPL7A/EIF2S3/RPL23A/CNBP/RPL19/RPS11/RPS14/RPS24/RPS23/EIF3F/DHX9/RPL10A/RPL11/RPS4X/RPL29/RPS18/RPL32/RPS29/RPL37/RPS25/EIF5/RPS26/RPL41/UBA52/RPL30/RPS8/RBM4/RPS27/RPL27A/RPL7/EIF3J/RPS27A/RPL6/RPS13/RPLP0/RPS10/YTHDF2/ETF1/RPS20/RPL18A/RPL4/SYNCRIP/RPS17/RPS3A/RPL5/RPL35A/EIF3H/RPS15A/RPL14/EIF4A1/RPL37…	74	turquoise
GO:0022613	BP	GO:0022613	ribonucleoprotein complex biogenesis	54/468	492/18986	0.109756	4.45263	12.3352	2.14e-20	4.04e-17	3.59e-17	XRN2/RPS21/SRSF6/SNRPD3/TXNL4A/STRAP/GTF3A/RPS7/CLNS1A/RPL27/RPS12/RPL26/EIF3D/RPL7A/EIF2S3/NPM1/RPS11/RPS14/RPS24/RPS23/EIF3F/DHX9/PTGES3/RPL11/RPS4X/SNRPE/SNRPG/RPS25/EIF5/DDX3X/RPS8/RPS27/RPL7/EIF3J/RPS27A/SNRPC/RPS13/YTHDF2/C1QBP/RPS17/RPS3A/RPL5/RPL35A/NOP10/EIF3H/RPS15A/RPL14/SF3B6/RPL24/POP4/HSP90AB1/EIF3M/XRCC5/RBIS	54	turquoise
GO:0006413	BP	GO:0006413	translational initiation	26/468	127/18986	0.204724	8.30534	13.1315	6.16e-17	7.73e-14	6.87e-14	SH3BGRL/EIF2S1/RPS3/EIF3D/EIF4EBP2/EIF2S3/NPM1/EIF4B/EIF3F/BZW2/EIF1/EIF5/DDX3X/ABCE1/RBM4/EIF3J/YTHDF2/RPS17/RPS3A/BZW1/EIF3H/EIF4A1/EIF4G3/RPS6KB1/EIF3M/NCK1	26	turquoise
GO:0042254	BP	GO:0042254	ribosome biogenesis	36/468	317/18986	0.113565	4.60713	10.2959	2.19e-14	2.06e-11	1.83e-11	XRN2/RPS21/GTF3A/RPS7/RPL27/RPS12/RPL26/RPL7A/NPM1/RPS11/RPS14/RPS24/RPS23/RPL11/RPS4X/RPS25/EIF5/DDX3X/RPS8/RPS27/RPL7/RPS27A/RPS13/YTHDF2/C1QBP/RPS17/RPS3A/RPL5/RPL35A/NOP10/RPS15A/RPL14/RPL24/POP4/XRCC5/RBIS	36	turquoise
GO:0043484	BP	GO:0043484	regulation of RNA splicing	24/468	190/18986	0.126316	5.12443	9.0832	5.59e-11	4.21e-08	3.74e-08	RBM12/SRSF6/NSRP1/HNRNPLL/CLNS1A/SRSF7/PTBP3/WTAP/DDX5/RBM3/HNRNPA1/GRSF1/EIF1/RPS26/RBM4/RPS13/TRA2B/C1QBP/SRSF2/TIA1/SRSF3/HSPA8/HNRNPU/PRDX6	24	turquoise
GO:0006417	BP	GO:0006417	regulation of translation	38/468	461/18986	0.0824295	3.34403	8.09964	8.28e-11	5.2e-08	4.62e-08	SH3BGRL/RPL10/CNOT11/EIF2S1/RPL26/RPS3/EIF3D/EIF4EBP2/CNBP/NPM1/RBM3/RPS14/EIF4B/DHX9/RPS4X/BZW2/EIF1/EIF5/DDX3X/ABCE1/RBM4/MRPL13/GSPT1/YTHDF2/ETF1/C1QBP/SYNCRIP/RPL5/BZW1/EIF3H/TIA1/CAPRIN1/EIF4G3/EPRS1/RPS6KB1/SELENOT/NCK1/HNRNPU	38	turquoise
GO:0050684	BP	GO:0050684	regulation of mRNA processing	20/468	136/18986	0.147059	5.96594	9.23945	1.45e-10	6.64e-08	5.9e-08	SRSF6/NSRP1/CLNS1A/SRSF7/WTAP/DDX5/RBM3/DHX9/HNRNPA1/EIF1/RBM4/TRA2B/C1QBP/SRSF2/TIA1/SRSF3/HSPA8/HNRNPU/AHCYL1/PRDX6	20	turquoise
GO:0042274	BP	GO:0042274	ribosomal small subunit biogenesis	18/468	108/18986	0.166667	6.7614	9.54537	1.47e-10	6.64e-08	5.9e-08	RPS21/RPS7/RPS12/NPM1/RPS11/RPS14/RPS24/RPS23/RPS4X/RPS25/RPS8/RPS27/RPS27A/RPS13/RPS17/RPS3A/RPS15A/XRCC5	18	turquoise
GO:0071826	BP	GO:0071826	protein-RNA complex organization	26/468	234/18986	0.111111	4.5076	8.58272	1.59e-10	6.64e-08	5.9e-08	SRSF6/SNRPD3/KIF5B/TXNL4A/STRAP/CLNS1A/EIF3D/EIF2S3/RPS14/EIF3F/DHX9/PTGES3/RPL11/SNRPE/SNRPG/EIF5/RPS27/EIF3J/SNRPC/RPL5/EIF3H/SF3B6/RPL24/HSP90AB1/EIF3M/XRCC5	26	turquoise
GO:0006446	BP	GO:0006446	regulation of translational initiation	16/468	86/18986	0.186047	7.5476	9.67458	2.86e-10	1.07e-07	9.52e-08	SH3BGRL/EIF2S1/EIF4EBP2/NPM1/EIF4B/BZW2/EIF1/EIF5/DDX3X/RBM4/YTHDF2/BZW1/EIF3H/EIF4G3/RPS6KB1/NCK1	16	turquoise
GO:0030055	CC	GO:0030055	cell-substrate junction	26/370	434/19960	0.0599078	3.23178	6.46016	1.74e-07	8.09e-05	6.99e-05	SDC4/MAPK1/PTPRA/HSPA5/ARHGAP22/ATP6V0A2/ACTG1/P4HB/RPL13A/DMD/CALR/RHOB/RPL38/HNRNPK/RPS2/RAC1/BLOC1S6/PFN1/PCBP2/RPLP1/RAB10/PABPC1/PDIA3/RPL8/PPIB/CSRP1	26	blue
GO:0005925	CC	GO:0005925	focal adhesion	25/370	424/19960	0.0589623	3.18078	6.23777	4.07e-07	9.43e-05	8.15e-05	SDC4/MAPK1/PTPRA/HSPA5/ARHGAP22/ATP6V0A2/ACTG1/P4HB/RPL13A/CALR/RHOB/RPL38/HNRNPK/RPS2/RAC1/BLOC1S6/PFN1/PCBP2/RPLP1/RAB10/PABPC1/PDIA3/RPL8/PPIB/CSRP1	25	blue
GO:0140534	CC	GO:0140534	endoplasmic reticulum protein-containing complex	10/370	116/19960	0.0862069	4.65051	5.41903	6.06e-05	0.00931514	0.00805143	DAD1/RPN2/HSPA5/P4HB/KRTCAP2/CALR/PDIA3/OST4/SRP9/PPIB	10	blue
GO:0022625	CC	GO:0022625	cytosolic large ribosomal subunit	7/370	57/19960	0.122807	6.62494	5.84452	8.47e-05	0.00931514	0.00805143	RPL35/RPL28/RPL13A/RPL38/RPLP1/RPL8/RPL13	7	blue
GO:0008250	CC	GO:0008250	oligosaccharyltransferase complex	4/370	14/19960	0.285714	15.4131	7.41391	0.000100379	0.00931514	0.00805143	DAD1/RPN2/KRTCAP2/OST4	4	blue
GO:1904813	CC	GO:1904813	ficolin-1-rich granule lumen	9/370	124/19960	0.0725806	3.91543	4.47548	0.000511812	0.0395801	0.0342106	CST3/MAPK1/CSTB/PSMB1/ALDOA/GSTP1/EEF2/GSDMD/FTH1	9	blue
GO:0005840	CC	GO:0005840	ribosome	13/370	245/19960	0.0530612	2.86244	4.03106	0.000692576	0.0404424	0.0349559	RPL35/RPL28/RPL13A/CALR/OAS1/RPL38/RPS2/EEF2/RPLP1/RPL8/MRPS30/RPL13/SF1	13	blue
GO:0101002	CC	GO:0101002	ficolin-1-rich granule	11/370	185/19960	0.0594595	3.2076	4.14572	0.000697283	0.0404424	0.0349559	CST3/MAPK1/CSTB/PSMB1/ALDOA/PRCP/GSTP1/RAC1/EEF2/GSDMD/FTH1	11	blue
GO:0034663	CC	GO:0034663	endoplasmic reticulum chaperone complex	3/370	11/19960	0.272727	14.7125	6.25182	0.000933349	0.0481193	0.0415913	HSPA5/P4HB/PPIB	3	blue
GO:0098791	CC	GO:0098791	Golgi apparatus subcompartment	17/370	391/19960	0.0434783	2.34548	3.69261	0.00107741	0.0499919	0.0432099	NBEA/ATP9B/ARFGEF2/STX8/ABO/GOLIM4/GNAS/SAR1B/ATP7A/SNAP25/VPS53/ATL1/RAC1/RAB10/MGAT4B/TGOLN2/APH1A	17	blue
GO:0007586	BP	GO:0007586	digestion	14/98	144/18986	0.0972222	18.8353	15.4748	2.07e-14	3.22e-11	2.88e-11	TFF2/TFF1/VSIG1/MUC6/AKR1C2/GHRL/PGC/CHIA/PGA3/PGA5/GKN1/PGA4/CAPN9/SST	14	black
GO:0009410	BP	GO:0009410	response to xenobiotic stimulus	15/98	451/18986	0.0332594	6.4435	8.42744	1.03e-08	8.02e-06	7.18e-06	KCNE2/ALDH3A1/GSTA1/CA9/CYP2C18/ACER2/HMGCS2/CYP3A5/NQO1/SOD2/ABCC5/ATP4A/SST/AADAC/FMO5	15	black
GO:0071466	BP	GO:0071466	cellular response to xenobiotic stimulus	10\98	198/18986	0.0505051	9.78458	8.95032	7.66e-08	3.96e-05	3.54e-05	KCNE2/ALDH3A1/GSTA1/CYP2C18/ACER2/CYP3A5/NQO1/ABCC5/AADAC/FMO5	10	black
GO:0006805	BP	GO:0006805	xenobiotic metabolic process	08\98	127/18986	0.0629921	12.2038	9.12498	3.05e-07	0.000118422	0.00010594	ALDH3A1/GSTA1/CYP2C18/CYP3A5/NQO1/ABCC5/AADAC/FMO5	8	black
GO:0042445	BP	GO:0042445	hormone metabolic process	09\98	241/18986	0.0373444	7.23491	7.01651	4.35e-06	0.00134884	0.00120668	AKR1B10/AKR1C2/CYP2C18/SPP1/CYP3A5/ALDH1A1/DUOX2/SLC5A5/ADH1C	9	black
GO:0030277	BP	GO:0030277	maintenance of gastrointestinal epithelium	04\98	24/18986	0.166667	32.2891	11.048	6.55e-06	0.00157183	0.00140616	TFF2/TFF1/VSIG1/MUC6	4	black
GO:0042572	BP	GO:0042572	retinol metabolic process	05\98	52/18986	0.0961538	18.6283	9.1689	7.09e-06	0.00157183	0.00140616	AKR1B10/CYP2C18/CYP3A5/ALDH1A1/ADH1C	5	black
GO:0006721	BP	GO:0006721	terpenoid metabolic process	06\98	100/18986	0.06	11.6241	7.67267	1.31e-05	0.00253409	0.002267	AKR1B10/CYP2C18/HMGCS2/CYP3A5/ALDH1A1/ADH1C	6	black
GO:0034308	BP	GO:0034308	primary alcohol metabolic process	06\98	103/18986	0.0582524	11.2855	7.53936	1.55e-05	0.00266846	0.0023872	AKR1B10/AKR1C2/CYP2C18/CYP3A5/ALDH1A1/ADH1C	6	black
GO:0006066	BP	GO:0006066	alcohol metabolic process	10\98	363/18986	0.0275482	5.33704	6.00963	1.82e-05	0.00281739	0.00252044	AKR1B10/AKR1C2/CYP2C18/ACER2/HMGCS2/CYP3A5/ALDH1A1/ADH1C/SPTSSB/FMO5	10	black
